# The role of liver fat in cardiometabolic diseases is highlighted by genome-wide association study of MRI-derived measures of body composition

**DOI:** 10.1101/2022.02.24.481887

**Authors:** Dennis van der Meer, Tiril P. Gurholt, Ida E. Sønderby, Alexey A. Shadrin, Guy Hindley, Zillur Rahman, Ann-Marie G. de Lange, Oleksandr Frei, Olof D. Leinhard, Jennifer Linge, Rozalyn Simon, Lars T. Westlye, Sigrun Halvorsen, Anders M. Dale, Tom H. Karlsen, Tobias Kaufmann, Ole A. Andreassen

## Abstract

**Background & Aims:** Obesity and associated morbidities, metabolic associated liver disease (MAFLD) included, constitute some of the largest public health threats worldwide. Body composition and related risk factors are known to be heritable and identification of their genetic determinants may aid in the development of better prevention and treatment strategies. Recently, large-scale whole-body MRI data has become available, providing more specific measures of body composition than anthropometrics such as body mass index. Here, we aimed to elucidate the genetic architecture of body composition, by conducting the first genome-wide association study (GWAS) of these MRI-derived measures.

**Methods:** We ran both univariate and multivariate GWAS on fourteen MRI-derived measurements of adipose and muscle tissue distribution, derived from scans from 34,036 White European UK Biobank participants (mean age of 64.5 years, 51.5% female).

**Results:** Through multivariate analysis, we discovered 108 loci with distributed effects across the body composition measures and 256 significant genes primarily involved in immune system functioning. Liver fat stood out, with a highly discoverable and oligogenic architecture and the strongest genetic associations. Comparison with 21 common cardiometabolic traits revealed both shared and specific genetic influences, with higher mean heritability for the MRI measures (h^2^=.25 vs. .16, p=1.4×10^−6^). We found substantial genetic correlations between the body composition measures and a range of cardiometabolic diseases, with the strongest correlation between liver fat and type 2 diabetes (r_g_=.48, p=1.6×10^−22^).

**Conclusions:** These findings show that MRI-derived body composition measures complement conventional body anthropometrics and other biomarkers of cardiometabolic health, highlighting the central role of liver fat, and improving our knowledge of the genetic architecture of body composition and related diseases.
