## Supplementary Data 1 for "The role of liver fat in cardiometabolic diseases is highlighted by genome-wide association study of MRI-derived measures of body composition"

Locus	Lead SNP	A1	MAF	Chr	Start position (BP)	End position (BP)	Z-value	P-value	Mapped gene(s)	Trait
1	rs1421085	C	0.43	16	53797908	53845487	8.89	5.94e-19	TUBB4B, RPGRIP1L, FTO, RP11-324D17.1, IRX3, IRX5, IRX6, MMP2, LPCAT2, CAPNS2, SLC6A2, CES1, CES5A, GNAO1, NUDT21, OGFOD1, ZNF480	ASAT
Locus	Lead SNP	A1	MAF	Chr	Start position (BP)	End position (BP)	Z-value	P-value	Mapped gene(s)	Trait
1	rs1421085	C	0.43	16	53797908	53845487	8.87	7.24e-19	TUBB4B, RPGRIP1L, FTO, RP11-324D17.1, IRX3, IRX5, IRX6, MMP2, LPCAT2, CAPNS2, SLC6A2, CES1, CES5A, GNAO1, NUDT21, OGFOD1, ZNF480	ASATi
Locus	Lead SNP	A1	MAF	Chr	Start position (BP)	End position (BP)	Z-value	P-value	Mapped gene(s)	Trait
1	rs143384	G	0.41	20	32903904	34465414	10.18	2.35e-24	CDK5RAP1, CBFA2T2, CHMP4B, EIF2S2, ASIP, AHCY, ITCH, DYNLRB1, MAP1LC3A, PIGU, NCOA6, TP53INP2, GGT7, ACSS2, GSS, MYH7B, TRPC4AP, EDEM2, PROCR, MMP24, EIF6, FAM83C, UQCC1, GDF5OS, GDF5, CEP250, C20orf173, ERGIC3, SPAG4, CPNE1, RP1-309K20.6, RBM12, NFS1, ROMO1, RBM39, PHF20, SCAND1, CNBD2, EPB41L1, AL121895.1, AAR2, C20orf24, TLDC2	ATLMV
2	rs4899012	G	0.41	14	60789176	61108825	6.92	4.39e-12	RTN1, PCNXL4, DHRS7, PPM1A, C14orf39, SIX6, MNAT1, TRMT5, SLC38A6, PRKCH, TMEM30B, HIF1A, SNAPC1, SYT16, KCNH5, RHOJ	ATLMV
3	rs4960342	G	0.42	6	7680181	7728428	-6.82	8.92e-12	SSR1, CAGE1, RIOK1, DSP, SNRNP48, BMP6, TXNDC5, BLOC1S5-TXNDC5, BLOC1S5, EEF1E1-BLOC1S5, EEF1E1, OFCC1, GCNT2	ATLMV
4	rs1490384	T	0.49	6	126659043	127080700	6.63	3.38e-11	TPD52L1, TRMT11, CENPW, RSPO3, RNF146, ECHDC1, SOGA3, SOGA3	ATLMV
5	rs201764	T	0.37	13	51061932	51061932	-6.47	1.00e-10		ATLMV
6	rs113241654	G	0.12	4	17785322	18035250	-6.16	7.48e-10	TAPT1, LAP3, MED28, FAM184B, DCAF16, NCAPG, LCORL, SLIT2, PACRGL	ATLMV
Locus	Lead SNP	A1	MAF	Chr	Start position (BP)	End position (BP)	Z-value	P-value	Mapped gene(s)	Trait
1	rs1421085	C	0.43	16	53797908	53845487	8.89	5.94e-19	TUBB4B, RPGRIP1L, FTO, RP11-324D17.1, IRX3, IRX5, IRX6, MMP2, LPCAT2, CAPNS2, SLC6A2, CES1, CES5A, GNAO1, NUDT21, OGFOD1, ZNF480	ASAT
Locus	Lead SNP	A1	MAF	Chr	Start position (BP)	End position (BP)	Z-value	P-value	Mapped gene(s)	Trait
1	rs1421085	C	0.43	16	53797908	53845487	8.87	7.24e-19	TUBB4B, RPGRIP1L, FTO, RP11-324D17.1, IRX3, IRX5, IRX6, MMP2, LPCAT2, CAPNS2, SLC6A2, CES1, CES5A, GNAO1, NUDT21, OGFOD1, ZNF480	ASATi
Locus	Lead SNP	A1	MAF	Chr	Start position (BP)	End position (BP)	Z-value	P-value	Mapped gene(s)	Trait
1	rs143384	G	0.41	20	32903904	34465414	10.18	2.35e-24	CDK5RAP1, CBFA2T2, CHMP4B, EIF2S2, ASIP, AHCY, ITCH, DYNLRB1, MAP1LC3A, PIGU, NCOA6, TP53INP2, GGT7, ACSS2, GSS, MYH7B, TRPC4AP, EDEM2, PROCR, MMP24, EIF6, FAM83C, UQCC1, GDF5OS, GDF5, CEP250, C20orf173, ERGIC3, SPAG4, CPNE1, RP1-309K20.6, RBM12, NFS1, ROMO1, RBM39, PHF20, SCAND1, CNBD2, EPB41L1, AL121895.1, AAR2, C20orf24, TLDC2	ATLMV
2	rs4899012	G	0.41	14	60789176	61108825	6.92	4.39e-12	RTN1, PCNXL4, DHRS7, PPM1A, C14orf39, SIX6, MNAT1, TRMT5, SLC38A6, PRKCH, TMEM30B, HIF1A, SNAPC1, SYT16, KCNH5, RHOJ	ATLMV
3	rs4960342	G	0.42	6	7680181	7728428	-6.82	8.92e-12	SSR1, CAGE1, RIOK1, DSP, SNRNP48, BMP6, TXNDC5, BLOC1S5-TXNDC5, BLOC1S5, EEF1E1-BLOC1S5, EEF1E1, OFCC1, GCNT2	ATLMV
4	rs1490384	T	0.49	6	126659043	127080700	6.63	3.38e-11	TPD52L1, TRMT11, CENPW, RSPO3, RNF146, ECHDC1, SOGA3, SOGA3	ATLMV
5	rs201764	T	0.37	13	51061932	51061932	-6.47	1.00e-10		ATLMV
6	rs113241654	G	0.12	4	17785322	18035250	-6.16	7.48e-10	TAPT1, LAP3, MED28, FAM184B, DCAF16, NCAPG, LCORL, SLIT2, PACRGL	ATLMV
Locus	Lead SNP	A1	MAF	Chr	Start position (BP)	End position (BP)	Z-value	P-value	Mapped gene(s)	Trait
1	rs4805881	A	0.33	19	33778718	34025030	-16.14	1.40e-58	AC020952.1, SLC7A9, CEP89, C19orf40, LRP3, CEBPA, CEBPG, PEPD, CHST8, KCTD15, LSM14A, GPI, SCGB2B2, ZNF302, ZNF30, FAM187B	ATMFI
2	rs2881654	A	0.12	3	12076562	12471862	9.7	3.07e-22	DNAJC5	ATMFI
3	rs7298820	T	0.21	12	20578208	20587192	9.01	2.05e-19	RERGL, PIK3C2G, PLCZ1, CAPZA3, PLEKHA5, PDE3A, SLCO1C1, SLCO1B1, SLCO1A2, PYROXD1	ATMFI
4	rs17055818	C	0.26	5	157850240	158058432	8.43	3.61e-17	SOX30, EBF1, UBLCP1	ATMFI
5	rs10827614	A	0.38	10	36456612	36473044	-8.42	3.63e-17	GJD4, FZD8, NAMPTL	ATMFI
6	rs635084	A	0.19	1	210466359	210477579	-7.73	1.12e-14	IRF6, DIEXF, SERTAD4	ATMFI
7	rs6723391	A	0.21	2	119089007	119218575	7.53	4.94e-14	CCDC93, INSIG2, EN1, C1QL2	ATMFI
8	rs646026	G	0.29	13	22340074	22354430	7.13	9.94e-13		ATMFI
9	rs2820465	G	0.39	1	219622072	219790137	7.07	1.59e-12	FEM1C	ATMFI
10	rs7764488	A	0.31	6	133789728	133812872	6.86	6.92e-12	TAAR8, TAAR2, TAAR1, VNN2, RPS12, EYA4, TBPL1	ATMFI
11	rs8110070	C	0.36	19	18282940	18408519	6.82	9.03e-12	ANO8, BST2, MVB12A, MAP1S, FCHO1, CCDC124, KCNN1, ARRDC2, IL12RB1, MAST3, PIK3R2, PIK3R2, IFI30, MPV17L2, RAB3A, PDE4C, KIAA1683, JUND, LSM4, PGPEP1, LRRC25, ELL, FKBP8, AC002985.3, TMEM161A	ATMFI
12	rs11678046	G	0.39	2	72169353	72190463	-6.76	1.37e-11	PAIP2B, ZNF638, CYP26B1, EXOC6B, SPR, EMX1, SMYD5, PRADC1, CCT7, EGR4	ATMFI
13	rs62036622	G	0.33	16	28340785	29001460	6.71	1.90e-11	APOL3	ATMFI
14	rs143378550	A	0.02	9	133007856	133271438	6.68	2.37e-11	PTGES, TOR1B, TOR1A, C9orf78, USP20, FNBP1, GPR107, AL360004.1, NCS1, HMCN2, AL354898.1, ASS1, FUBP3, PRDM12, EXOSC2, ABL1, FIBCD1, LAMC3, NUP214	ATMFI
15	rs540346	T	0.42	6	133480940	133493558	6.38	1.77e-10		ATMFI
16	rs6561551	A	0.28	13	50238358	50416370	-6.36	1.96e-10	SETDB2, PHF11, RCBTB1, ARL11, EBPL, KPNA3, SPRYD7, TRIM13, KCNRG, DLEU1	ATMFI
17	rs13189804	C	0.08	5	68036771	68225108	6.36	1.98e-10	CARTPT	ATMFI
18	rs11123856	G	0.38	2	101558904	101575744	-6.13	8.91e-10		ATMFI
Locus	Lead SNP	A1	MAF	Chr	Start position (BP)	End position (BP)	Z-value	P-value	Mapped gene(s)	Trait
1	rs738409	G	0.23	22	44315205	44411804	27.46	4.65e-166	TTLL1, MCAT, TSPO, TTLL12, SCUBE1, MPPED1, EFCAB6, SULT4A1, PNPLA5, PNPLA3, SAMM50, PARVB, KIAA1644, RP1-32I10.10, LDOC1L, PRR5, PRR5-ARHGAP8, ARHGAP8, PHF21B, NUP50	LiverPDFF
2	rs58542926	T	0.07	19	19063559	20479901	22.57	8.79e-113	CD99	LiverPDFF
3	rs429358	C	0.16	19	45386467	45428234	-11.48	1.71e-30	DMPK	LiverPDFF
4	rs10787429	T	0.31	10	113901194	114108525	8.58	9.88e-18	SMNDC1, SMC3, RBM20, PDCD4, BBIP1, SHOC2, ADRA2A, GPAM, TECTB, ACSL5, ZDHHC6, VTI1A, HABP2, NRAP, CASP7, PLEKHS1, AL162407.1, VWA2	LiverPDFF
5	rs2642438	A	0.28	1	220970028	220973761	-7.82	5.47e-15	SLC30A10, EPRS, RAB3GAP2, C1orf115, MARC1, HHIPL2, TAF1A, MIA3, AIDA, BROX, FAM177B, DISP1	LiverPDFF
6	rs1229984	T	0.03	4	100019089	100608799	-7.22	5.13e-13	STPG2, RAP1GDS1, TSPAN5, EIF4E, ADH5, ADH4, ADH6, ADH1A, ADH1B, ADH7, C4orf17, TRMT10A, MTTP, RP11-766F14.2, DAPP1, LAMTOR3, DNAJB14, H2AFZ, DDIT4L, BANK1	LiverPDFF
7	rs1260326	T	0.41	2	27598097	27950837	7.21	5.50e-13	ABCG1	LiverPDFF
8	rs112875651	A	0.38	8	126475770	126507389	-7.02	2.16e-12	PLAUR	LiverPDFF
9	rs8178824	T	0.04	17	64195431	64305051	5.83	5.41e-09	GNA13, RGS9, AXIN2, CTD-2535L24.2, CEP112, APOH, PRKCA, CACNG5, CACNG4, AC005544.1, CACNG1	LiverPDFF
10	rs123187	A	0.38	19	45824218	45855262	5.67	1.45e-08	EXOC3L2, CKM, KLC3, L47234.1, ERCC2, PPP1R13L, CD3EAP, ERCC1, VASP, OPA3	LiverPDFF
11	rs626283	C	0.44	19	54643414	54677189	5.65	1.59e-08	RDH13, EPS8L1, PPP1R12C, DNAAF3, SYT5, AC010327.2, PPP6R1, SUV420H2, AC020922.1, TMEM238, RPL28, ZNF628, ZNF579, FIZ1, ZNF524, ZNF865, ZNF784, ZNF580, ZNF581, CCDC106, ZNF471	LiverPDFF
12	rs140201358	G	0.01	11	823586	823586	5.46	4.63e-08	CEND1, SLC25A22, PNPLA2, EFCAB4A, CD151	LiverPDFF
Locus	Lead SNP	A1	MAF	Chr	Start position (BP)	End position (BP)	Z-value	P-value	Mapped gene(s)	Trait
1	rs143384	G	0.41	20	32903904	34194243	9.99	1.71e-23	CDK5RAP1, CBFA2T2, CHMP4B, EIF2S2, ASIP, AHCY, ITCH, DYNLRB1, MAP1LC3A, PIGU, NCOA6, TP53INP2, GGT7, ACSS2, GSS, MYH7B, TRPC4AP, EDEM2, PROCR, MMP24, EIF6, FAM83C, UQCC1, GDF5OS, GDF5, CEP250, C20orf173, ERGIC3, SPAG4, CPNE1, RP1-309K20.6, RBM12, NFS1, ROMO1, RBM39, PHF20, SCAND1, CNBD2, EPB41L1, AL121895.1, AAR2, C20orf24, TLDC2	PTLMV
2	rs1490384	T	0.49	6	126659043	127167072	7.62	2.53e-14	TPD52L1, TRMT11, CENPW, RSPO3, RNF146, ECHDC1, SOGA3, SOGA3	PTLMV
3	rs2011603	G	0.29	4	17785322	18035250	7.22	5.26e-13	QDPR, LAP3, MED28, FAM184B, DCAF16, NCAPG, LCORL, SLIT2	PTLMV
4	rs3118915	T	0.21	13	51061932	51170793	-7.16	8.35e-13	KCNRG	PTLMV
5	rs2812208	C	0.03	13	50237255	50722895	7.02	2.16e-12	PHF11	PTLMV
6	rs2854152	A	0.32	17	61763185	62017421	-6.81	1.01e-11	MRC2, MARCH10, KCNH6, TACO1, MAP3K3, LIMD2, STRADA, RP11-51F16.8, CCDC47, DDX42, FTSJ3, PSMC5, SMARCD2, CSH2, CSHL1, GH1, CD79B, SCN4A, C17orf72, ICAM2, ERN1, TEX2, POLG2, DDX5, CEP95, CACNG5	PTLMV
7	rs55811836	A	0.13	8	57112046	57210878	-6.52	7.22e-11	RP1, XKR4, RP11-386G21.1, RP11-386G21.2, RPS20, MOS, PLAG1, CHCHD7, SDR16C5, PENK, IMPAD1	PTLMV
8	rs2871960	C	0.43	3	141067776	141154542	6.4	1.52e-10	B4GALT5	PTLMV
9	rs12790261	A	0.07	11	66867155	67184725	-6.21	5.46e-10	ZDHHC24, CTSF, CCS, RBM4B, LRFN4, C11orf86, SYT12, KDM2A, ADRBK1, ANKRD13D, SSH3, POLD4, RAD9A, PPP1CA, CARNS1, RPS6KB2, TCIRG1, CHKA	PTLMV
10	rs9379832	G	0.32	6	26164824	26293841	-5.93	2.99e-09	SLC17A3, TRIM38, HIST1H1A, HIST1H3A, HIST1H4A, HIST1H4B, HIST1H3B, HIST1H2AB, HIST1H1C, HFE, HIST1H4C, HIST1H1T, HIST1H2BC, HIST1H2BD, HIST1H2BE, HIST1H4D, HIST1H3D, HIST1H2AD, HIST1H2BF, HIST1H4E, HIST1H2BG, HIST1H2AE, HIST1H3E, HIST1H1D, HIST1H4F, HIST1H4G, HIST1H3F, HIST1H2BH, HIST1H3G, HIST1H2BI, HIST1H4H, BTN3A2, BTN2A2, BTN3A1, BTN3A3, BTN2A1, BTN1A1, HMGN4, ABT1, ZNF322, HIST1H2BJ, HIST1H2…	PTLMV
Locus	Lead SNP	A1	MAF	Chr	Start position (BP)	End position (BP)	Z-value	P-value	Mapped gene(s)	Trait
1	rs4805881	A	0.33	19	33778718	34025030	-16.52	2.46e-61	AC020952.1, AC007773.3, DPY19L3, PDCD5, TDRD12, SLC7A9, CEP89, C19orf40, LRP3, CEBPA, CEBPG, PEPD, CHST8, KCTD15, LSM14A, KIAA0355, GPI, SCGB2B2, ZNF302, ZNF181, ZNF30, AC020907.1, FAM187B, DMKN, SBSN, GAPDHS, TMEM147	PTMFI
2	rs749170	T	0.29	13	22295024	22368915	12.47	1.07e-35		PTMFI
3	rs13083375	T	0.12	3	12027240	12741345	11.91	1.05e-32	DNAJC5	PTMFI
4	rs10827614	A	0.38	10	36456612	36473044	-10.93	7.93e-28	GJD4, FZD8, NAMPTL	PTMFI
5	rs7764488	A	0.31	6	133087081	133869809	10.77	4.91e-27	MOXD1, TAAR8, TAAR6, TAAR5, TAAR2, TAAR1, VNN1, VNN3, VNN2, SLC18B1, RPS12, EYA4, TCF21, TBPL1, SLC2A12, ALDH8A1, HBS1L, MYB	PTMFI
6	rs2963468	G	0.23	5	157850240	158058432	-8.75	2.12e-18	SOX30, EBF1, UBLCP1	PTMFI
7	rs2820465	G	0.39	1	219622072	219798632	8.68	4.00e-18	FEM1C	PTMFI
8	rs635084	A	0.19	1	210316112	210531119	-8.47	2.41e-17	IRF6, DIEXF, SYT14, SERTAD4, HHAT, KCNH1	PTMFI
9	rs7298820	T	0.21	12	20578881	20587192	8.02	1.09e-15	RERGL, PIK3C2G, PLCZ1, CAPZA3, PLEKHA5, PDE3A, SLCO1C1, SLCO1B1, SLCO1A2, PYROXD1	PTMFI
10	rs10416600	G	0.36	19	18282940	18408519	7.45	9.44e-14	ANO8, BST2, MVB12A, MAP1S, FCHO1, CCDC124, KCNN1, ARRDC2, IL12RB1, MAST3, PIK3R2, PIK3R2, IFI30, MPV17L2, RAB3A, PDE4C, KIAA1683, JUND, LSM4, PGPEP1, LRRC25, ELL, FKBP8, AC002985.3, TMEM161A	PTMFI
11	rs908611	C	0.39	2	72160175	72190463	-7.36	1.85e-13	PAIP2B, ZNF638, CYP26B1, EXOC6B, SPR, EMX1, SMYD5, PRADC1, CCT7, EGR4	PTMFI
12	rs61959936	A	0.28	13	50238358	50386757	-7	2.63e-12		PTMFI
13	rs1105797	A	0.49	9	133026603	133058265	-6.94	3.94e-12	PTGES, TOR1B, TOR1A, C9orf78, USP20, FNBP1, GPR107, AL360004.1, NCS1, HMCN2, AL354898.1, ASS1, FUBP3, PRDM12, EXOSC2, ABL1, FIBCD1, LAMC3, NUP214	PTMFI
14	rs57796856	A	0.48	11	74276167	74394714	6.83	8.70e-12		PTMFI
15	rs62036624	T	0.33	16	28338039	29001460	6.72	1.87e-11	APOL3	PTMFI
16	rs6066121	G	0.44	20	45526407	45590298	-6.71	1.97e-11	SLC2A10, EYA2, ZMYND8, NCOA3	PTMFI
17	rs2138157	A	0.37	2	227020653	227181683	6.51	7.37e-11	DOCK10, IRS1, RHBDD1	PTMFI
18	rs2335819	A	0.42	12	3370279	3393419	-6.4	1.50e-10	TSPAN9	PTMFI
19	rs662094	A	0.5	11	66319313	66483265	-6.25	4.17e-10	CTSW, CNIH2, RIN1, RP11-867G23.8, NPAS4, PELI3, DPP3, CTD-3074O7.11, BBS1, ZDHHC24, CTSF, CCDC87, CCS, RBM4B, SPTBN2, C11orf80, RCE1, PC, LRFN4, RHOD, CLCF1, RAD9A, CARNS1	PTMFI
20	rs12483888	G	0.12	22	40726183	41049402	6.23	4.56e-10	JOSD1, GTPBP1, APOBEC3A, SYNGR1, TAB1, MGAT3, MIEF1, ATF4, RPS19BP1, CACNA1I, ENTHD1, GRAP2, FAM83F, TNRC6B, ADSL, SGSM3, MKL1, MCHR1, SLC25A17, ST13, XPNPEP3, DNAJB7, RBX1, EP300, L3MBTL2, CHADL, PHF5A, ACO2, POLR3H	PTMFI
21	rs34618324	A	0.06	8	72395582	72531550	-6.17	6.76e-10	XKR9, EYA1, RP11-1102P16.1, RP11-383H13.1, MSC	PTMFI
22	rs745098	C	0.08	5	68036771	68225108	6.09	1.12e-09	CARTPT	PTMFI
23	rs11123856	G	0.38	2	101558904	101575744	-6.08	1.18e-09		PTMFI
24	rs2053424	G	0.44	15	66990133	67003841	-6.01	1.83e-09		PTMFI
Locus	Lead SNP	A1	MAF	Chr	Start position (BP)	End position (BP)	Z-value	P-value	Mapped gene(s)	Trait
1	rs11892032	G	0.43	2	217635847	217683836	-7.12	1.07e-12	RPL37A, IGFBP5, TNP1, AC007557.1, DIRC3, RUFY4, CXCR2, CXCR1, ARPC2	TTMVz
2	rs6885921	C	0.08	5	68036771	68225108	-6.7	2.03e-11	CARTPT	TTMVz
3	rs2007471	T	0.36	1	16366365	16375210	-6.49	8.33e-11		TTMVz
4	rs3850625	A	0.12	1	201016296	201016296	-6.05	1.44e-09	NR5A2, KIF14, CAMSAP2, GPR25, C1orf106, KIF21B, CACNA1S, ASCL5, TMEM9, IGFN1, PKP1, PHLDA3, IPO9	TTMVz
5	rs3879448	G	0.3	1	109840629	110047110	5.94	2.77e-09	WDR47, TAF13, TMEM167B, C1orf194, KIAA1324, SARS, CELSR2, PSRC1, MYBPHL, SORT1, PSMA5, SYPL2, ATXN7L2, CYB561D1, AMIGO1, GPR61, GNAI3, GNAT2, AMPD2, GSTM4, GSTM2, GSTM1, GSTM5, GSTM3, EPS8L3, CSF1, AHCYL1, STRIP1, ALX3, LAMTOR5, PROK1, WNT2B	TTMVz
Locus	Lead SNP	A1	MAF	Chr	Start position (BP)	End position (BP)	Z-value	P-value	Mapped gene(s)	Trait
1	rs3786901	C	0.4	19	33890838	33918642	6.18	6.52e-10	AC020952.1, SLC7A9, CEP89, C19orf40, LRP3, CEBPA, CEBPG, PEPD, CHST8, KCTD15, LSM14A	VAT
2	rs455660	T	0.21	5	55802127	55816888	6.09	1.13e-09	DDX4, AC008914.1, ANKRD55, CTC-236F12.4, AC022431.2, MAP3K1, SETD9, PLK2	VAT
Locus	Lead SNP	A1	MAF	Chr	Start position (BP)	End position (BP)	Z-value	P-value	Mapped gene(s)	Trait
1	rs455660	T	0.21	5	55802127	55816888	6.21	5.18e-10	DDX4, AC008914.1, ANKRD55, CTC-236F12.4, AC022431.2, MAP3K1, SETD9, PLK2	VATi
2	rs3786901	C	0.4	19	33890838	33918642	6.18	6.23e-10	AC020952.1, SLC7A9, CEP89, C19orf40, LRP3, CEBPA, CEBPG, PEPD, CHST8, KCTD15, LSM14A	VATi
Locus	Lead SNP	A1	MAF	Chr	Start position (BP)	End position (BP)	Z-value	P-value	Mapped gene(s)	Trait
1	rs1421085	C	0.43	16	53797908	53845487	5.92	3.22e-09	TUBB4B, RPGRIP1L, FTO, RP11-324D17.1, IRX3, IRX5, IRX6, MMP2, LPCAT2, CAPNS2, SLC6A2, CES1, CES5A, GNAO1, NUDT21, OGFOD1, ZNF480	WMR
