## Supplementary Data 2 for "The role of liver fat in cardiometabolic diseases is highlighted by genome-wide association study of MRI-derived measures of body composition"

Locus	Lead SNP	A1	MAF	Chr	Start position (BP)	End position (BP)	Z-value	P-value	Mapped gene(s)
1	rs738409	G	0.23	22	44315205	44411804	33.19	1.28e-241	PRR5, PRR5-ARHGAP8, ARHGAP8, PHF21B, NUP50
2	rs58542926	T	0.07	19	19063559	20479901	25.65	4.65e-145	CD99
3	rs749170	T	0.29	13	22294062	22460571	19.95	1.53e-88	SGCG, PARP4
4	rs4805881	A	0.33	19	33778718	34025030	18.61	2.87e-77	LSM14A, KIAA0355, GPI, SCGB2B2, ZNF302, ZNF181, ZNF599, ZNF30, ZNF792, AC020907.1, FAM187B, USF2, HAMP, MAG, FFAR2, DMKN, SBSN, GAPDHS, TMEM147
5	rs1899951	T	0.12	3	12027240	12741345	13.75	4.88e-43	DNAJC5
6	rs9854955	G	0.41	3	156791268	156813672	13.7	1.03e-42	SLC33A1, KCNAB1, SSR3, TIPARP, LEKR1, CCNL1, GFM1, LXN
7	rs7355253	G	0.21	2	119004911	119377431	13.62	3.10e-42	ULBP2
8	rs9493627	A	0.31	6	133087081	133869809	12.55	4.09e-36	RPS12, EYA4, TCF21, TBPL1, SLC2A12, ALDH8A1, HBS1L, MYB
9	rs429358	C	0.16	19	45386467	45428234	11.85	2.06e-32	ZNF225, PVR, BCAM, PVRL2, TOMM40, APOE, APOC1, APOC4-APOC2, APOC4, APOC2, CTB-129P6.11, CLPTM1, CLASRP, NKPD1, TRAPPC6A, BLOC1S3, AC005779.2, DMPK
10	rs10827614	A	0.38	10	36456612	36473044	11.72	1.03e-31	MTA1
11	rs143384	G	0.41	20	32903904	34621423	11.7	1.32e-31	COMMD7, MAPRE1, CDK5RAP1, CBFA2T2, CHMP4B, RALY, EIF2S2, ASIP, AHCY, ITCH, DYNLRB1, MAP1LC3A, PIGU, NCOA6, TP53INP2, GGT7, ACSS2, GSS, MYH7B, TRPC4AP, EDEM2, PROCR, MMP24, EIF6, FAM83C, UQCC1, GDF5OS, GDF5, CEP250, C20orf173, ERGIC3, SPAG4, CPNE1, RP1-309K20.6, RBM12, NFS1, ROMO1, RBM39, PHF20, SCAND1, CNBD2, EPB41L1, AL121895.1, AAR2, C20orf24, SLA2, NDRG3, SOGA1, TLDC2
12	rs3936510	T	0.19	5	55793789	55876283	11.41	3.54e-30	CTC-236F12.4, AC022431.2, MAP3K1, SETD9, MIER3, GPBP1, ACTBL2, PLK2
13	rs1815739	T	0.43	11	66092730	67184725	11.1	1.31e-28	TMEM259
14	rs7488780	C	0.21	12	20577286	20614084	10.74	6.70e-27	RERGL, PIK3C2G, PLCZ1, CAPZA3, PLEKHA5, PDE3A, SLCO1C1, SLCO1B1, SLCO1A2, PYROXD1
15	rs11992444	G	0.48	8	25464690	25464690	10.16	2.84e-24
16	rs1260326	T	0.41	2	27548038	27950837	9.84	7.23e-23	ABCG1
17	rs17055818	C	0.26	5	157850240	158058432	9.77	1.48e-22	SOX30, THG1L, EBF1, RNF145, UBLCP1, ADRA1B, ATP10B
18	rs2871960	C	0.43	3	141034217	141336835	9.77	1.57e-22	B4GALT5
19	rs7178962	A	0.47	15	84261261	85153804	9.76	1.61e-22	BNC1, SH3GL3, ADAMTSL3, UBE2Q2L, GOLGA6L4, ZSCAN2, WDR73, NMB, SEC11A, ZNF592, ALPK3, SLC28A1, PDE8A
20	rs57292959	T	0.44	16	53797908	53848561	9.56	1.19e-21	ZNF480
21	rs7516171	T	0.19	1	210316112	210547915	9.42	4.66e-21	CR2, LAMB3, G0S2, HSD11B1, TRAF3IP3, C1orf74, IRF6, DIEXF, SYT14, SERTAD4, HHAT, KCNH1, RCOR3, TRAF5, RD3, SLC30A1, NEK2, FAM71A, BATF3, ANGEL2, RPS6KC1
22	rs6018185	T	0.42	20	45440006	45836396	9.38	6.84e-21	WFDC8, SLC12A5, ELMO2, ZNF334, OCSTAMP, SLC13A3, TP53RK, SLC2A10, EYA2, ZMYND8, AL031666.2, NCOA3
23	rs7538503	G	0.28	1	219622072	219798632	9.02	1.88e-19	FEM1C
24	rs7096937	T	0.31	10	113901194	114047395	8.97	2.90e-19	SMNDC1, SMC3, RBM20, PDCD4, BBIP1, SHOC2, ADRA2A, GPAM, TECTB, ACSL5, ZDHHC6, VTI1A, HABP2, NRAP, CASP7, PLEKHS1, AL162407.1, VWA2
25	rs10793093	T	0.48	11	74276167	74656658	8.51	1.78e-17	PRKRIR, RP11-111M22.2
26	rs770390	A	0.45	13	51061932	51254196	8.45	2.99e-17	PGLYRP2
27	rs28601761	G	0.41	8	126475770	126507389	8.15	3.58e-16	PLAUR
28	rs59985551	T	0.23	2	55989737	56115469	8.09	5.93e-16	CSTF3
29	rs8756	C	0.45	12	66257355	66383320	8.06	7.85e-16	AC025262.1, TBC1D30, WIF1, LEMD3, MSRB3, HMGA2, RP11-366L20.2, AC090673.2, MDM2
30	rs2011077	T	0.18	5	176511670	176772737	8.05	8.24e-16	UIMC1, ZNF346, FGFR4, NSD1, RAB24, MXD3, PRELID1, LMAN2, RGS14, SLC34A1, PFN3, F12, GRK6, PRR7, DBN1, PDLIM7, DDX41, FAM193B, B4GALT7, FAM153A, HNRNPAB
31	rs2642438	A	0.28	1	220970028	220973761	7.74	1.01e-14	HHIPL2, TAF1A, MIA3, AIDA, BROX, FAM177B, DISP1
32	rs9392919	G	0.47	6	7680181	7728428	7.64	2.25e-14	SSR1, CAGE1, RIOK1, DSP, SNRNP48, BMP6, TXNDC5, BLOC1S5-TXNDC5, BLOC1S5, EEF1E1-BLOC1S5, EEF1E1, OFCC1, GCNT2
33	rs76798800	T	0.25	1	154984363	155014426	7.58	3.48e-14	TPM3, AQP10, ATP8B2, SHE, TDRD10, UBE2Q1, CHRNB2, ADAR, AL606500.1, KCNN3, PBXIP1, PYGO2, SHC1, CKS1B, FLAD1, LENEP, ZBTB7B, DCST2, DCST1, ADAM15, EFNA4, EFNA3, EFNA3, EFNA1, SLC50A1, DPM3, MUC1, THBS3, MTX1, YY1AP1, DAP3
34	rs7740107	T	0.27	6	130321899	130422142	7.55	4.39e-14	JAG1
35	rs9379833	A	0.29	6	26145158	26338697	7.48	7.58e-14	HIST1H2BC, HIST1H2AC, HIST1H1E, HIST1H2BD
36	rs28471687	G	0.06	8	72392687	72531550	7.42	1.13e-13	RP11-1102P16.1
37	rs2724486	C	0.29	4	17785322	18035250	7.32	2.45e-13	CD38, TAPT1, QDPR, CLRN2, LAP3, MED28, FAM184B, DCAF16, NCAPG, LCORL, SLIT2, PACRGL
38	rs75265117	G	0.16	2	165501849	165731664	7.32	2.53e-13	SCN3A, SCN2A, GALNT3, TTC21B, SCN1A, SCN9A, XIRP2
39	rs2138157	A	0.37	2	227020653	227181683	7.29	3.20e-13	KLRC4-KLRK1
40	rs75104038	A	0.04	6	34067732	34831761	7.24	4.57e-13	DBNDD2
41	rs702634	G	0.31	5	53271420	53287099	7.17	7.30e-13	MOCS2, FST, NDUFS4, ARL15, HSPB3, GZMK
42	rs78934949	A	0.08	5	68036771	68225108	7.14	9.35e-13	OCLN, GTF2H2C, CARTPT
43	rs6570507	A	0.32	6	142636740	142866387	7.11	1.15e-12	CITED2, GJE1, VTA1, GPR126, HIVEP2, AIG1, ADAT2, AL031320.1, PEX3, FUCA2, PHACTR2, RP3-468K18.5, PLAGL1
44	rs77415878	G	0.17	1	2936386	2983318	7.02	2.16e-12	CD81
45	rs2541385	C	0.43	2	217635847	217683836	6.95	3.66e-12	CXCR1, ARPC2
46	rs11666808	T	0.37	19	18282940	18408519	6.88	5.88e-12	KIAA1683, JUND, LSM4, PGPEP1, LRRC25
47	rs7858824	G	0.29	9	133007856	133271438	6.82	8.91e-12	AIF1L, NUP214
48	rs117667045	T	0.12	22	40539525	41049402	6.75	1.46e-11	XPNPEP3, DNAJB7, RBX1, EP300, L3MBTL2, CHADL, RANGAP1, AL035681.1, TOB2, PHF5A, ACO2, POLR3H
49	rs908611	C	0.39	2	72164912	73114352	6.74	1.56e-11	NAGK, MCEE, MPHOSPH10, PAIP2B, ZNF638, DYSF, CYP26B1, EXOC6B, SPR, EMX1, SFXN5, RAB11FIP5, NOTO, SMYD5, PRADC1, CCT7, FBXO41, EGR4, DUSP11
50	rs754536	T	0.48	2	25075281	25294418	6.73	1.68e-11	ADCY8
51	rs12292135	A	0.33	11	32382740	32507904	6.65	2.89e-11	C11orf91
52	rs6140050	C	0.37	20	6585670	6637234	6.64	3.18e-11	FERMT1, BMP2, HAO1, TMX4, PLCB1
53	rs16937474	T	0.09	8	72068852	72094450	6.63	3.31e-11	TRPA1, KCNB2
54	rs62070644	T	0.29	17	29164023	29263700	6.59	4.54e-11	NSRP1, SLC6A4, BLMH, TMIGD1, CPD, GOSR1, CRLF3, ATAD5, TEFM, ADAP2, RNF135, NF1, OMG, EVI2B, CTD-2370N5.3, EVI2A, RAB11FIP4, UTP6
55	rs2095812	G	0.34	6	105356838	105464940	6.56	5.44e-11	HACE1, LIN28B, BVES, POPDC3, PREP, AIM1
56	rs35913461	T	0.17	2	600575	653874	6.52	6.96e-11	FAM110C, SH3YL1, ACP1, FAM150B, TPO, PXDN
57	rs577721086	C	0.05	6	127398893	127529780	6.51	7.66e-11	KIAA0408
58	rs28451064	A	0.13	21	35593827	35625113	6.49	8.80e-11	IL10RB, IFNAR1, TMEM50B, AP000304.12, ATP5O, MRPS6, SLC5A3, SLC5A3, KCNE2, SMIM11, C21orf140, AP000322.53, KCNE1, RCAN1, CLIC6, RUNX1, AP000688.1, SETD4, CBR1, CBR3, CHAF1B, CLDN14
59	rs17630640	G	0.13	6	164092291	164133001	6.38	1.82e-10	PARK2, PACRG, AL078585.1, QKI
60	rs998584	A	0.5	6	43757082	43764551	6.37	1.93e-10	PEX6, POLR1C, GTPBP2, MAD2L1BP, RSPH9, MRPS18A, VEGFA, MRPL14, TMEM63B, CAPN11
61	rs2268759	G	0.4	3	38435023	38574491	6.35	2.11e-10	VILL, DLEC1, ACAA1, MYD88, OXSR1, SLC22A13, XYLB, ACVR2B, EXOG, SCN5A, SCN11A, WDR48, GORASP1, TTC21A, CSRNP1, XIRP1
62	rs6498152	A	0.2	16	11040626	11124447	6.29	3.22e-10	TMEM186, PMM2, USP7, C16orf72, CIITA, DEXI, CLEC16A, RMI2, SOCS1, TNP2, PRM3, PRM2, PRM1, LITAF, SNN, TXNDC11, ZC3H7A, RSL1D1
63	rs359477	C	0.45	5	173269956	173393823	6.27	3.51e-10	U2AF1, RGL4
64	rs4841459	A	0.47	8	10576753	11878338	6.25	4.14e-10	DEFB136, DEFB135, DEFB134, RP11-481A20.11, USP17L2, FAM86B1, DEFB130, FAM86B2, DLC1
65	rs7209099	C	0.49	17	59691666	59896546	6.23	4.59e-10	USP32, C17orf64, APPBP2, BCAS3, C17orf82, TBX4, NACA2, BRIP1, INTS2, MED13, RP11-51L5.7, EFCAB3, METTL2A
66	rs2854152	A	0.32	17	61646000	62017421	6.18	6.44e-10	CEP95, CACNG5
67	rs62621197	T	0.05	19	8670147	8670147	6.16	7.38e-10	NDUFA7, NDUFA7, RPS28, RAB11B, HNRNPM, PRAM1, MYO1F, ADAMTS10, OR1M1, OR7G2, OR7G1, OR7G3, OR7D4, ZNF426, ZNF121, ZNF561, C19orf82, ZNF812
68	rs28929474	T	0.02	14	94838142	94844947	6.12	9.21e-10	PAPOLA, VRK1
69	rs72646553	C	0.23	1	109842271	110036998	6.1	1.06e-09	PSMA5, SYPL2, ATXN7L2, CYB561D1, AMIGO1, GPR61, GNAI3, GNAT2, AMPD2, GSTM4, GSTM2, GSTM1, GSTM5, GSTM3, EPS8L3, CSF1, AHCYL1, STRIP1, ALX3, LAMTOR5, PROK1, WNT2B
70	rs200889152	C	0.36	6	117440991	117523671	6.09	1.12e-09	DSE, RSPH4A, ZUFSP, KPNA5, FAM162B, RFX6, VGLL2, SLC35F1
71	rs138903858	T	0.02	14	105634487	105634487	6.07	1.25e-09	CRIP2
72	rs28559926	C	0.03	15	89383764	89400680	6.04	1.51e-09	ACAN, ABHD2, RHCG
73	rs12127819	G	0.24	1	227683197	227985252	6.03	1.63e-09	ADCK3, ZNF678, SNAP47, JMJD4, WNT9A, WNT3A, ARF1, C1orf35, MRPL55, GJC2, IBA57-AS1, OBSCN, TRIM11
74	rs6685593	A	0.47	1	203503267	203524820	5.98	2.20e-09	MYBPH, CHIT1, BTG2, FMOD, PRELP, OPTC, ATP2B4, ZC3H11A, ZBED6, SNRPE
75	rs2812208	C	0.03	13	50237255	50729244	5.96	2.46e-09	DHRS12, CCDC70
76	rs2921071	C	0.46	8	8088230	9090902	5.95	2.69e-09	PPP1R3B, RP11-10A14.4, TNKS
77	rs7680661	G	0.19	4	145560166	145839264	5.95	2.73e-09	RP11-6L6.2, TTC29
78	rs1490384	T	0.49	6	126659043	127080700	5.94	2.80e-09
79	rs2335819	A	0.42	12	3370279	3393419	5.94	2.88e-09
80	rs42043	G	0.27	7	92236164	92327026	5.93	3.05e-09	TOM1
81	rs4420634	G	0.22	18	20705648	20758310	5.91	3.33e-09	RPSAP58
82	rs72656010	C	0.15	8	57057254	57194163	5.91	3.39e-09	RP1, XKR4, RP11-386G21.1, RP11-386G21.2, TGS1, LYN, RPS20, MOS, PLAG1, CHCHD7, SDR16C5, PENK, IMPAD1
83	rs12454712	C	0.39	18	60845884	60845884	5.83	5.39e-09	ZCCHC2, BCL2, KDSR, VPS4B, SERPINB5, SERPINB10, SERPINB8
84	rs17720293	T	0.09	6	27249686	29607101	5.83	5.44e-09	XRCC6
85	rs7133378	A	0.35	12	124401710	124496316	5.83	5.71e-09	TMED2, DDX55, EIF2B1, GTF2H3, TCTN2, ATP6V0A2, DNAH10, CCDC92, DNAH10OS, ZNF664, FAM101A, NCOR2, UBC
86	rs2602696	T	0.23	19	4916317	4967739	5.71	1.12e-08	C19orf10, TICAM1, PLIN3, ARRDC5, KDM4B, PTPRS, SAFB2, SAFB, RPL36, FUT3
87	rs1229984	T	0.03	4	100239319	100505326	5.7	1.17e-08	TSPAN5, ADH4, ADH6, ADH1B, C4orf17, TRMT10A, MTTP, DAPP1, LAMTOR3, DNAJB14, H2AFZ
88	rs72755233	A	0.1	15	100692953	100692953	5.67	1.39e-08	AC022819.2, CTD-2054N24.2, ADAMTS17, LINS, ASB7, OR4F6, OR4F15
89	rs28457693	G	0.11	9	98210941	98296403	5.67	1.45e-08	ANP32B
90	rs9565581	A	0.35	13	80972039	81142045	5.66	1.48e-08	POU4F1, RBM26, NDFIP2
91	rs552643824	G	0.02	16	21723977	22012374	5.66	1.48e-08	ERI2, DCUN1D3, LYRM1, DNAH3, TMEM159, ZP2, CRYM, NPIPB3, METTL9, IGSF6, OTOA, NPIPB4, UQCRC2, PDZD9, C16orf52, VWA3A, SDR42E2, EEF2K, HS3ST2, GGA2, PALB2, DCTN5, PLK1
92	rs7180119	G	0.18	15	94193200	94193200	5.64	1.72e-08	C15orf32, RGMA
93	rs849135	G	0.5	7	28142088	28209953	5.63	1.84e-08	CBX7
94	rs4793442	G	0.37	17	70240085	70421168	5.62	1.92e-08	ABCA5, MAP2K6, KCNJ16, KCNJ2, AC007461.1, SOX9, SSTR2, COG1, FAM104A, C17orf80, CPSF4L, SDK2, CD300A, NAT9, TMEM104
95	rs6474552	G	0.38	9	1054362	1057318	5.61	1.99e-08	DMRT2, SMARCA2
96	rs4783610	G	0.41	16	68187782	68403654	5.61	2.02e-08	DPEP2, DUS2, DDX28, NFATC3, ESRP2, PLA2G15, SLC7A6, SLC7A6OS, PRMT7, SMPD3, ZFP90, CDH1, TANGO6, HAS3, CHTF8, CHTF8, CIRH1A, SNTB2, RP11-343C2.11, VPS4A
97	rs34633411	T	0.25	18	57732418	57912226	5.61	2.06e-08	PMAIP1, MC4R, RNF152
98	rs6795556	T	0.26	3	78661129	78803959	5.58	2.36e-08	ROBO1
99	rs61876564	G	0.4	10	120924651	120970027	5.57	2.56e-08	CACUL1, NANOS1, EIF3A, FAM45A, SFXN4, PRDX3, GRK5, RGS10, TIAL1, BAG3, INPP5F
100	rs3017581	G	0.26	11	68165114	68410164	5.54	3.00e-08	ORAOV1
101	rs2293072	A	0.04	2	219875052	220058304	5.51	3.57e-08	PLCD4, ZNF142, BCS1L, RNF25, STK36, CYP27A1, WNT6, WNT10A, CDK5R2, CCDC108, IHH, NHEJ1, SLC23A3, CNPPD1, FAM134A, ZFAND2B, ABCB6, ATG9A, ANKZF1, GLB1L, STK16, TUBA4A, DNAJB2, PTPRN, RESP18, SPEG
102	rs35883000	C	0.33	7	120920827	120960271	5.51	3.62e-08	TSPAN12, CPED1, WNT16, FAM3C, PTPRZ1
103	rs75951249	A	0.11	19	13215111	13215111	5.5	3.72e-08	PRDX2, RNASEH2A, GCDH, SYCE2, RAD23A, DAND5, NFIX, LYL1, TRMT1
104	rs12230050	G	0.26	12	93976636	93998000	5.5	3.78e-08	EEA1, UBE2N, MRPL42, SOCS2, CRADD, PLXNC1, CCDC41, FGD6, VEZT, METAP2, USP44, NTN4, RP11-536G4.1
105	rs2551393	T	0.39	12	114817529	114832510	5.48	4.20e-08	FBXO21
106	rs3850625	A	0.12	1	201016296	201016296	5.47	4.38e-08	NR5A2, KIF14, CAMSAP2, GPR25, C1orf106, KIF21B, CACNA1S, ASCL5, TMEM9, IGFN1, PKP1, PHLDA3, IPO9
107	rs7842996	A	0.29	8	78093837	78257162	5.47	4.41e-08	HNF4G, ZFHX4, PEX2, ZC2HC1A
108	rs31211	A	0.27	5	134331822	134374108	5.47	4.45e-08	CDKL3, UBE2B, JADE2, SAR1B, CAMLG, TXNDC15, PCBD2, CATSPER3, PITX1, C5orf66, H2AFY
109	rs1485745	T	0.47	8	25883701	25935021	5.45	4.99e-08	STMN4
