## Supplementary Data 4 for "The role of liver fat in cardiometabolic diseases is highlighted by genome-wide association study of MRI-derived measures of body composition"

Pathway	p-value	# genes	Trait
Negative Regulation Of Long Term Synaptic Potentiation	5.2e-05	11	ASAT
Response To Platelet Aggregation Inhibitor	7.5e-05	13	ASAT
Regulation Of Lipid Transporter Activity	9.0e-05	3	ASAT
Response To Forskolin	1.1e-04	11	ASAT
Receptor Localization To Synapse	1.1e-04	49	ASAT
Pathway	p-value	# genes	Trait
Interleukin 8 Biosynthetic Process	1.3e-05	13	ASATi
Negative Regulation Of Long Term Synaptic Potentiation	5.0e-05	11	ASATi
Response To Forskolin	8.1e-05	11	ASATi
Regulation Of Lipid Transporter Activity	1.5e-04	3	ASATi
Response To Platelet Aggregation Inhibitor	1.6e-04	13	ASATi
Pathway	p-value	# genes	Trait
Pancreas Development	8.0e-06	77	ATLMV
Positive Regulation Of Hair Follicle Maturation	1.6e-05	5	ATLMV
Mitotic Cell Cycle	2.3e-05	944	ATLMV
Pancreatic Juice Secretion	4.5e-05	12	ATLMV
Gdp Metabolic Process	8.5e-05	6	ATLMV
Pathway	p-value	# genes	Trait
Regulation Of Lipid Transporter Activity	3.5e-06	3	ATMFI
Cellular Response To Endogenous Stimulus	3.8e-06	1299	ATMFI
Histone Dephosphorylation	3.4e-05	5	ATMFI
Fat Cell Differentiation	5.8e-05	207	ATMFI
Response To Endogenous Stimulus	7.1e-05	1546	ATMFI
Pathway	p-value	# genes	Trait
Histone Dephosphorylation	9.2e-09	5	PTMFI
Regulation Of Lipid Transporter Activity	3.0e-06	3	PTMFI
Negative Regulation Of Transmembrane Receptor Protein Serine Threonine Kinase Signaling Pathway	7.4e-06	110	PTMFI
Negative Regulation Of Cellular Response To Transforming Growth Factor Beta Stimulus	1.8e-05	74	PTMFI
Regulation Of Filopodium Assembly	7.6e-05	39	PTMFI
Pathway	p-value	# genes	Trait
Lipoprotein Metabolic Process	2.7e-05	30	LiverPDFF
Neutral Lipid Metabolic Process	3.4e-05	113	LiverPDFF
Detoxification Of Nitrogen Compound	7.2e-05	5	LiverPDFF
Acylglycerol Transport	2.7e-04	4	LiverPDFF
Glycerolipid Catabolic Process	2.9e-04	60	LiverPDFF
Pathway	p-value	# genes	Trait
Fat Cell Differentiation	2.2e-05	207	PTLMV
Tube Development	5.4e-05	964	PTLMV
Skeletal System Development	1.9e-04	498	PTLMV
Regulation Of Binding	2.2e-04	354	PTLMV
Tube Morphogenesis	2.7e-04	786	PTLMV
Pathway	p-value	# genes	Trait
Histone Dephosphorylation	9.2e-09	5	PTMFI
Regulation Of Lipid Transporter Activity	3.0e-06	3	PTMFI
Negative Regulation Of Transmembrane Receptor Protein Serine Threonine Kinase Signaling Pathway	7.4e-06	110	PTMFI
Negative Regulation Of Cellular Response To Transforming Growth Factor Beta Stimulus	1.8e-05	74	PTMFI
Regulation Of Filopodium Assembly	7.6e-05	39	PTMFI
Pathway	p-value	# genes	Trait
Positive Regulation Of Lipid Biosynthetic Process	1.3e-05	72	TTMVz
Protein N Linked Glycosylation	3.2e-05	73	TTMVz
Positive Regulation Of Lipid Metabolic Process	1.5e-04	129	TTMVz
Galactolipid Biosynthetic Process	1.6e-04	6	TTMVz
Regulation Of Epithelial Cell Differentiation	2.4e-04	135	TTMVz
Pathway	p-value	# genes	Trait
Nucleotide Binding Domain Leucine Rich Repeat Containing Receptor Signaling Pathway	4.3e-05	32	VAT
Positive Regulation Of Cell Projection Organization	6.8e-05	351	VAT
Regulation Of Hair Follicle Development	7.2e-05	19	VAT
Chylomicron Assembly	9.2e-05	10	VAT
Embryonic Body Morphogenesis	1.1e-04	11	VAT
Pathway	p-value	# genes	Trait
Negative Regulation Of Hippo Signaling	6.3e-05	7	VATi
Nucleotide Binding Domain Leucine Rich Repeat Containing Receptor Signaling Pathway	8.6e-05	32	VATi
Cellular Response To Topologically Incorrect Protein	9.9e-05	150	VATi
Phospholipid Efflux	1.4e-04	12	VATi
Regulation Of Hair Follicle Development	1.8e-04	19	VATi
Pathway	p-value	# genes	Trait
Negative Regulation Of Rna Biosynthetic Process	2.8e-05	1148	WMR
Regulation Of Lipid Transporter Activity	3.0e-05	3	WMR
Interleukin 8 Biosynthetic Process	3.1e-05	13	WMR
Regulation Of Fatty Acid Oxidation	4.4e-05	29	WMR
Negative Regulation Of Cellular Response To Transforming Growth Factor Beta Stimulus	4.7e-05	74	WMR
Pathway	p-value	# genes	Trait
Histone Dephosphorylation	5.4e-11	5	MOSTest
Negative Regulation Of Biosynthetic Process	2.4e-10	1430	MOSTest
Positive Regulation Of Rna Biosynthetic Process	5.7e-10	1522	MOSTest
Positive Regulation Of Gene Expression	1.0e-09	1844	MOSTest
Positive Regulation Of Transcription By Rna Polymerase Ii	1.0e-09	1128	MOSTest
